# Determinants of FtsZ C-terminal linker-dependent regulation of cell wall metabolism in *Caulobacter crescentus*

**DOI:** 10.1101/632075

**Authors:** Kousik Sundararajan, Jordan M. Barrows, Erin D. Goley

**Affiliations:** Department of Biological Chemistry, Johns Hopkins University School of Medicine, Baltimore, MD 21205; Department of Biochemistry, Stanford University School of Medicine, Stanford, CA 94305

**Keywords:** *Caulobacter*, bacterial cell division, Z-ring, FtsZ, intrinsic disorder, divisome

## Abstract

Bacterial cell division requires assembly of a multi-protein machinery or “divisome” that remodels the cell envelope to cause constriction. The cytoskeletal protein FtsZ forms a ring-like scaffold for the divisome at the incipient division site. FtsZ has three major regions – a conserved, polymerizing GTPase domain; a C-terminal conserved (CTC) peptide required for binding membrane-anchoring proteins; and a C-terminal linker (CTL) of poor length and sequence conservation. We previously demonstrated that, in *Caulobacter crescentus*, the CTL regulates FtsZ polymerization *in vitro* and cell wall metabolism *in vivo*. To understand the mechanism of CTL-dependent regulation of cell wall metabolism, here we investigated the impact of the CTL on Z-ring structure in cells and employed genetics to identify molecular determinants of the dominant lethal effects of ΔCTL. Deleting the CTL specifically resulted in formation of dense, asymmetric, non-ring FtsZ assemblies *in vivo*. Moreover, we observed that production of an FtsZ variant with the GTPase domain of *Escherichia coli* FtsZ fused to the CTC of *C. crescentus* FtsZ phenocopied the effects of *C. crescentus* ΔCTL, suggesting the CTC mediates signaling to cell wall metabolism. Finally, whereas overproduction of ZapA, FzlC, or FtsEX had slight protective effects against ΔCTL, depletion of FtsA partially suppressed the effects of ΔCTL. From these results, we propose that the cell wall misregulation downstream of ΔCTL results from its aberrant assembly properties and is propagated through the interaction between the CTC of FtsZ and FtsA. Our study provides mechanistic insights into CTL-dependent regulation of cell wall enzymes downstream of FtsZ.

**Importance:** Bacterial cell division is essential and requires the recruitment and regulation of a complex network of proteins needed to initiate and guide constriction and cytokinesis. FtsZ serves as a master regulator for this process, and its function is highly dependent on both its self-assembly into a canonical “Z-ring” and interaction with protein binding partners, which results in the activation of enzymes that remodel the cell wall to drive constriction. Using mutants of FtsZ and its binding partners, we have established the role of its C-terminal linker domain in regulating Z-ring organization, as well as the requirement for its C-terminal conserved peptide and interaction with the membrane-anchoring protein FtsA for regulating cell wall remodeling for constriction.
