## Supplementary material for "Determinants of FtsZ C-terminal linker-dependent regulation of cell wall metabolism in *Caulobacter crescentus*": Table S1

### Sheet: Sheet1
Supplementary Data 1: Plasmids used in this study
plasmid	parent	5' restriction site	3' restriction site	5' oligo name	3' oligo name	5' oligo sequence	3' oligo sequence	5' restriction site II	3' restriction site II	5' oligo II name	3' oligo II name	5' oligo II sequence	3' oligo II sequence	template	insert subcloned from	description	Reference
pBAD EcftsZ-mEos2	NA	NA	NA	NA	NA	NA	NA	NA	NA	NA	NA	NA	NA	NA	NA	pBAD EcftsZ-mEOS2; plasmid for arabinose inducible expression of EcftsZ-mEOS2 in E. coli	Xinxing Yang (Jie Xiao lab), unpublished
pBVMCS4	NA	NA	NA	NA	NA	NA	NA	NA	NA	NA	NA	NA	NA	NA	NA	pBVMCS4; high copy replicating plasmid for vanillate-inducible overexpression	Supplemental reference 7
pBXMCS2	NA	NA	NA	NA	NA	NA	NA	NA	NA	NA	NA	NA	NA	NA	NA	pBXMCS2; high copy replicating plasmid for xylose-inducible overexpression	Supplemental reference 7
pEG1010	pBAD EcftsZ-mEos2	NheI	SalI	oEG683	oEG684	CTAGCGGTACCgagccggattatctggatatcccagcattcctgcgtaagcaagctgattaaG	TCGACttaatcagcttgcttacgcaggaatgctgggatatccagataatccggctcGGTACCG	NA	NA	NA	NA	NA	NA	NA	annealed oligos	pBAD EcCTC; plasmid for arabinose inducible expression of CTC from EcftsZ in E. coli (first step in cloning Ec∆CTL)	This study
pEG1011	pEG1010	NheI	NheI	oEG681	oEG682	gatcgctagcatgTTTGAACCAATGGAAC	gatcGCTAGCgccgatACCTGTCGCAAC	NA	NA	NA	NA	NA	NA	NA	NA	pBAD Ec∆CTL; plasmid for arabinose inducible expression of Ec∆CTL in E. coli	This study
pEG1069	pET21a	NdeI	NheI	oEG312	oEG652	gagcaccatatgTTTGAACCAATGGAACTTACC	gctagcggtaccgccgatACCTGTCGCAACAAC	NA	NA	NA	NA	NA	NA	TOP10 E. coli gDNA	NA	pET21a ftsZ EcGTPase-CcCTC; high copy plasmid for IPTG-inducible expression of ftsZ EcGTPase-CcCTC in E. coli	This study
pEG1070	pXCFPN1	NdeI	SacI	NA	NA	NA	NA	NA	NA	NA	NA	NA	NA	NA	pEG1069	pX1 ftsZ EcGTPase-CcCTC; integrating plasmid for xylose-inducible ftsZ EcGTPase-CcCTC expression	This study
pEG1074	pXCFPN1	NdeI	SacI	oEG312	oEG698	gagcaccatatgTTTGAACCAATGGAACTTACC	gatcgagctcttaatcagcttgcttac	NA	NA	NA	NA	NA	NA	pEG1011	NA	pX1 EcftsZ∆CTL; integrating plasmid for xylose-inducible EcftsZ∆CTL expression	This study
pEG1075	pXCFPN1	NdeI	SacI	oEG312	oEG698	gagcaccatatgTTTGAACCAATGGAACTTACC	gatcgagctcttaatcagcttgcttac	NA	NA	NA	NA	NA	NA	TOP10 E. coli gDNA	NA	pX1 EcftsZ; integrating plasmid for xylose-inducible EcftsZ expression	This study
pEG1113	pEG681	NdeI	NheI	oEG312	oEG372	gagcaccatatgTTTGAACCAATGGAACTTACC	cacgaggctagctttcgcagtttgCG	NA	NA	NA	NA	NA	NA	pEG1075	NA	pET21a EcGTPase-EcCTL-CcCTC; plasmid for IPTG inducible expression of EcGTPase-EcCTL-CcCTC in E. coli	This study
pEG1114	pXCFPN1	NdeI	SacI	NA	NA	NA	NA	NA	NA	NA	NA	NA	NA	NA	pEG1113	pX1 ftsZ EcGTPase-EcCTL-CcCTC; integrating plasmid for xylose-inducible ftsZ EcGTPase-EcCTL-CcCTC expression	This study
pEG1162	pX1	KpnI	SacI	NA	NA	NA	NA	NA	NA	NA	NA	NA	NA	NA	pEG743	pX1 ftsZ EcGTPase-CcL14CTL-CcCTC; integrating plasmid for xylose-inducible ftsZ EcGTPase-CcL14CTL-CcCTC expression	This study
pEG1163	pX1	KpnI	SacI	NA	NA	NA	NA	NA	NA	NA	NA	NA	NA	NA	pEG845	pX1 ftsZ EcGTPase-CcCTL-CcCTC; integrating plasmid for xylose-inducible ftsZ EcGTPase-CcCTL-CcCTC expression	This study
pEG1345	pNPTS138	NA	NA	oEG892	oEG893	aagctacgtaatacgactcaCTATGTGCAGTCGCGCGG	tgctcaccatGGGACCCTCGCGTCCTTA	NA	NA	oEG894	oEG895	cgagggtcccATGGTGAGCAAGGGCGAA	ggccagatccCTCGAGCTTATACAGTTCATCC	NA1000	NA	pNPTS138 mNeonGreen-ftsZ; suicide plasmid for replacement of ftsZ with mNeonGreen-ftsZ	This study
pEG1354	pXN2	NdeI	EcoRI	oEG915	oEG916	gatccatatgGTGAGCAAGGGCG	gatcgaattcGCCGCTTCCTTGGCCTG	NA	NA	NA	NA	NA	NA	pEG1345	NA	PXmNG2; integrating plasmid for xylose-inducible expression of N-terminal mNeonGreen fusions with GS linker	This study
pEG1365	pEG1354	EcoRI	AgeI	oEG922	oEG921	gactgaattcATGGCTATTTCTCTTTCC	gactaccggtTCAGTTGGCCAGGCGGCG	NA	NA	NA	NA	NA	NA	pMT217	NA	pXmNGN2 ftsZ; integrating plasmid for xylose-inducible expression of mNeonGreen-ftsZ	This study
pEG1366	pEG1354	EcoRI	AgeI	oEG922	oEG921	gactgaattcATGGCTATTTCTCTTTCC	gactaccggtTCAGTTGGCCAGGCGGCG	NA	NA	NA	NA	NA	NA	pEG763	NA	pXmNGN2 ftsZ-∆CTL; integrating plasmid for xylose-inducible expression of mNeonGreen-ftsZ-∆CTL	This study
pEG1367	pEG1354	EcoRI	AgeI	oEG922	oEG921	gactgaattcATGGCTATTTCTCTTTCC	gactaccggtTCAGTTGGCCAGGCGGCG	NA	NA	NA	NA	NA	NA	pEG743	NA	pXmNGN2 ftsZ-L14; integrating plasmid for xylose-inducible expression of mNeonGreen-ftsZ-L14	This study
pEG1368	pEG1354	EcoRI	AgeI	oEG922	oEG921	gactgaattcATGGCTATTTCTCTTTCC	gactaccggtTCAGTTGGCCAGGCGGCG	NA	NA	NA	NA	NA	NA	pEG590	NA	pXmNGN2 ftsZ-HnCTL; integrating plasmid for xylose-inducible expression of mNeonGreen-ftsZ-HnCTL	This study
pEG1567	pNPTS138	SpeI	EcoRI	oEG013	oEG016	ctcactagtGCGCGGTTCCCGCAGC	ctagcgaattcGCCCGCCTCGATCATG							EG957	NA	pNPTS138 ftsA I275N; suicide plasmid for the replacement of ftsA with ftsA I275N	This study
pEG321	NA	NA	NA	NA	NA	NA	NA	NA	NA	NA	NA	NA	NA	NA	NA	pNPTS138 fzlCu-fzlC∆16-1710-fzlCds; suicide plasmid for deletion of fzlC	Supplemental reference 5
pEG325	NA	NA	NA	NA	NA	NA	NA	NA	NA	NA	NA	NA	NA	NA1000	NA	pBXMCS2 fzlA; high copy replicating plasmid for xylose-inducible overexpression of fzlA	Supplemental reference 1
pEG355	NA	NA	NA	NA	NA	NA	NA	NA	NA	NA	NA	NA	NA	NA	NA	pVMCS4 ftsZ-DC-terminus; integrating plasmid for creation of vanillate-dependent ftsZ depletion strain	Supplemental reference 2
pEG504	NA	NA	NA	NA	NA	NA	NA	NA	NA	NA	NA	NA	NA	NA	NA	pBVMCS4 mipZ; high copy replicating plasmid for vanillate-inducible overexpression of mipZ	Martin Thanbichler, unpublished
pEG562	NA	NA	NA	NA	NA	NA	NA	NA	NA	NA	NA	NA	NA	NA	NA	pNPTS138 zapAus-zapAds; suicide plasmid for deletion of zapA	Supplemental reference 9
pEG563	NA	NA	NA	NA	NA	NA	NA	NA	NA	NA	NA	NA	NA	NA	NA	pNPTS138 ftsEus-ftsE∆37-633-ftsEds; suicide plasmid for deletion of ftsE	Supplemental reference 9
pEG585	NA	NA	NA	NA	NA	NA	NA	NA	NA	NA	NA	NA	NA	NA	NA	pX1 ftsZ; integrating plasmid for xylose-inducible ftsZ expression	Supplemental reference 2
pEG590	NA	NA	NA	NA	NA	NA	NA	NA	NA	NA	NA	NA	NA	NA	NA	pXYFPC2 ftsZ-HnCTL; integrating plasmid for xylose-inducible ftsZ-HnCTL-yfp expression	Supplemental reference 2
pEG606	NA	NA	NA	NA	NA	NA	NA	NA	NA	NA	NA	NA	NA	NA	NA	pX1 ftsZ-DCTL; integrating plasmid for xylose-inducible ftsZ-DCTL expression	Supplemental reference 2
pEG618	NA	NA	NA	NA	NA	NA	NA	NA	NA	NA	NA	NA	NA	NA	NA	pBXMCS2 zauP; high copy replicating plasmid for xylose-inducible overexpression of zauP	Supplemental reference 3
pEG621	NA	NA	NA	NA	NA	NA	NA	NA	NA	NA	NA	NA	NA	NA	NA	pNPTS138 zauPus-zauPds; suicide plasmid for deletion of zauP	Supplemental reference 3
pEG622	NA	NA	NA	NA	NA	NA	NA	NA	NA	NA	NA	NA	NA	NA	NA	pNPTS138 zauPus-zapAds; suicide plasmid for deletion of zapA and zauP	Supplemental reference 3
pEG624	NA	NA	NA	NA	NA	NA	NA	NA	NA	NA	NA	NA	NA	NA	NA	pBXMCS2 zauPzapA; high copy replicating plasmid for xylose-inducible overexpression of zapA and zauP	Supplemental reference 3
pEG629	NA	NA	NA	NA	NA	NA	NA	NA	NA	NA	NA	NA	NA	NA	NA	pBVMCS4 fzlC; high copy replicating plasmid for vanillate-inducible overexpression of fzlC	Supplemental reference 5
pEG649	NA	NA	NA	NA	NA	NA	NA	NA	NA	NA	NA	NA	NA	NA	NA	pBXMCS2 zapA; high copy replicating plasmid for xylose-inducible overexpression of zapA	Supplemental reference 3
pEG681	NA	NA	NA	NA	NA	NA	NA	NA	NA	NA	NA	NA	NA	NA	NA	pET21a ftsZ-DCTL; high copy plasmid for IPTG-inducible expression of ftsZ-DCTL in E. coli	Supplemental reference 2
pEG743	NA	NA	NA	NA	NA	NA	NA	NA	NA	NA	NA	NA	NA	NA	NA	pX1 ftsZ-L14; integrating plasmid for xylose-inducible ftsZ-L14 expression	Supplemental reference 2
pEG763	NA	NA	NA	NA	NA	NA	NA	NA	NA	NA	NA	NA	NA	NA	NA	pX1 ftsZ-DCTL; integrating plasmid for xylose-inducible ftsZ-DCTL expression	Supplemental reference 2
pEG845	NA	NA	NA	NA	NA	NA	NA	NA	NA	NA	NA	NA	NA	NA	NA	pX1 ftsZCcCTL; integrating plasmid for xylose-inducible ftsZCcCTK expression	Supplemental reference 2
pEG854	pXVENN2	NdeI	SacI	NA	NA	NA	NA	NA	NA	NA	NA	NA	NA	NA	pEG763	pX2 ftsZ-∆CTL; integrating plasmid for xylose-inducible ftsZ-∆CTL expression	This study
pEG869	NA	NA	NA	NA	NA	NA	NA	NA	NA	NA	NA	NA	NA	NA	NA	pBXMCS2 ftsA; high copy replicating plasmid for xylose-inducible overexpression of ftsA	Supplemental reference 5
pEG892	NA	NA	NA	NA	NA	NA	NA	NA	NA	NA	NA	NA	NA	NA	NA	pBXMCS2 ftsE; high copy replicating plasmid for xylose-inducible overexpression of ftsE	Supplemental reference 6
pEG897	NA	NA	NA	NA	NA	NA	NA	NA	NA	NA	NA	NA	NA	NA	NA	pBXMCS2 ftsEX; high copy replicating plasmid for xylose-inducible overexpression of ftsEX	Supplemental reference 6
pET21a	NA	NA	NA	NA	NA	NA	NA	NA	NA	NA	NA	NA	NA	NA	NA	pET21a; high copy plasmid for IPTG-inducible expression of genes in E. coli; ampR	Novagen (EMD Millipore)
pMT217	NA	NA	NA	NA	NA	NA	NA	NA	NA	NA	NA	NA	NA	NA	NA	pXYFPC2 ftsZ; integrating plasmid for xylose-inducible expression of ftsZ-eyfp	Supplemental reference 10
pNPTS138	NA	NA	NA	NA	NA	NA	NA	NA	NA	NA	NA	NA	NA	NA	NA	pNPTS138; suicide plasmid for allelic replacement in C. crescentus	MRK Alley, unpublished
pXCFPN1	NA	NA	NA	NA	NA	NA	NA	NA	NA	NA	NA	NA	NA	NA	NA	pXCFPN1; integrating plasmid for xylose inducible N-terminal cfp fusions	Supplemental reference 7
pXVENN2	NA	NA	NA	NA	NA	NA	NA	NA	NA	NA	NA	NA	NA	NA	NA	pXVENN2; integrating plasmid for xylose inducible N-terminal venus fusions	Supplemental reference 7
