## Supplementary material for "Determinants of FtsZ C-terminal linker-dependent regulation of cell wall metabolism in *Caulobacter crescentus*": Table S2

### Sheet: Sheet1
Supplementary Data 2: Strains used in this study
Strain	parental strain	plasmid/lysate	method	genotype/description	Reference
EG289	NA1000	pEG321	electroporation	NA1000 fzlC::∆fzlC	Supplemental reference 1
EG291	NA1000	pEG325	electroporation	NA1000 pBXMCS2-fzlA kanR	This study
EG356	MT231	pEG355	electroporation	NA1000 vanA::DvanA ftsZ::ftsZDC PvanA-ftsZ gentR	Supplemental reference 2
EG799	NA1000	pEG618	electroporation	NA1000 pBXMCS2-zauP kanR	Supplemental reference 3
EG852	EG356	pEG606	electroporation	NA1000 vanA::DvanA ftsZ::ftsZDC PvanA-ftsZ gentR; xylX::ftsZ-DCTL specR	Supplemental reference 2
EG856	NA1000	pEG624	electroporation	NA1000 xylX::zauPzapA kanR	This study
EG879	NA1000	pEG649	electroporation	NA1000 xylX::zapA kanR	This study
EG880	NA1000	pEG504	electroporation	NA1000 pBVMCS4-mipZ gentR	This study
EG890	NA1000	pBVMCS4	electroporation	NA1000 pBVMCS4 gentR	This study
EG891	NA1000	pEG629	electroporation	NA1000 pBVMCS4-fzlC gentR	This study
EG937	NA1000	pEG606	electroporation	NA1000 xylX::ftsZ-DCTL specR	Supplemental reference 2
EG951	EG356	pEG585	electroporation	NA1000 vanA::DvanA ftsZ::ftsZDC PvanA-ftsZ gentR; xylX::ftsZ specR	Supplemental reference 2
EG957	PC8848			NA1000 divE309 (ftsA ts; sequenced in this work as I275N) in mutagenized background	Supplemental reference 4
EG968	EG356	pEG743	electroporation	NA1000 vanA::DvanA ftsZ::ftsZDC PvanA-ftsZ gentR; xylX::ftsZ-L14 (missing the first 162 aa of the CTL) specR	Supplemental reference 2
EG972	NA1000	pEG621	electroporation	NA1000 zauP::∆zauP	Supplemental reference 3
EG974	NA1000	pEG622	electroporation	NA1000 zapAzauP::∆zapAzauP	Supplemental reference 3
EG1080	NA1000	pEG562	electroporation	NA1000 zapA::∆zapA	Supplemental reference 3
EG1128	NA1000	pEG869	electroporation	NA1000 pBXMCS2-ftsA kanR	This study
EG1133	NA1000	pEG563	electroporation	NA1000 ftsE::∆ftsE	Supplemental reference 5
EG1229	NA1000	pEG854	electroporation	NA1000 xylX::ftsZ-DCTL kanR	This study
EG1252	NA1000	pEG892	electroporation	NA1000 pBXMCS2-ftsE kanR	Supplemental reference 6
EG1272	NA1000	pEG897	electroporation	NA1000 pBXMCS2-ftsEX kanR	Supplemental reference 6
EG1516	EG356	pEG1162	electroporation	NA1000 vanA::DvanA ftsZ::ftsZDC PvanA-ftsZ gentR; xylX::ftsZ EcGTPase-CcL14CTL-CcCTC specR	This study
EG1517	EG356	pEG1163	electroporation	NA1000 vanA::DvanA ftsZ::ftsZDC PvanA-ftsZ gentR; xylX::ftsZ EcGTPase-CcCTL-CcCTC specR	This study
EG1519	EG356	pEG1070	electroporation	NA1000 vanA::DvanA ftsZ::ftsZDC PvanA-ftsZ gentR; xylX::ftsZ EcGTPase-CcCTC specR	This study
EG1520	EG356	pEG1074	electroporation	NA1000 vanA::DvanA ftsZ::ftsZDC PvanA-ftsZ gentR; xylX::EcftsZ∆CTL specR	This study
EG1521	EG356	pEG1075	electroporation	NA1000 vanA::DvanA ftsZ::ftsZDC PvanA-ftsZ gentR; xylX::EcftsZ specR	This study
EG1522	EG356	pEG1114	electroporation	NA1000 vanA::DvanA ftsZ::ftsZDC PvanA-ftsZ gentR; xylX::ftsZ EcGTPase-EcCTL-CcCTC specR	This study
EG1524	EG289	pEG606	electroporation	NA1000 xylX::ftsZ-∆CTL specR; fzlC::∆fzlC	This study
EG1526	EG1133	pEG606	electroporation	NA1000 xylX::ftsZ-∆CTL specR; ftsE::∆ftsE	This study
EG1528	EG1080	pEG606	electroporation	NA1000 xylX::ftsZ-∆CTL specR; zapA::∆zapA	This study
EG1530	EG972	pEG606	electroporation	NA1000 xylX::ftsZ-∆CTL specR; zauP::∆zauP	This study
EG1531	EG974	pEG606	electroporation	NA1000 xylX::ftsZ-∆CTL specR; zapAzauP::∆zapAzauP	This study
EG1644	NA1000	pBXMCS2	electroporation	NA1000 pBXMCS2 kanR	This study
EG1698	EG291	ΦCR30 lysate from EG937	transduction	NA1000 xylX::ftsZ-∆CTL specR; pBXMCS2-fzlA kanR	This study
EG1699	EG799	ΦCR30 lysate from EG937	transduction	NA1000 xylX::ftsZ-∆CTL specR; xylX::zauP kanR	This study
EG1700	EG856	ΦCR30 lysate from EG937	transduction	NA1000 xylX::ftsZ-∆CTL specR; xylX::zauPzapA kanR	This study
EG1701	EG879	ΦCR30 lysate from EG937	transduction	NA1000 xylX::ftsZ-∆CTL specR; xylX::zapA kanR	This study
EG1702	EG880	ΦCR30 lysate from EG937	transduction	NA1000 xylX::ftsZ-∆CTL specR; pBVMCS4-mipZ gentR	This study
EG1703	EG890	ΦCR30 lysate from EG937	transduction	NA1000 xylX::ftsZ-∆CTL specR; pBVMCS4 gentR	This study
EG1704	EG891	ΦCR30 lysate from EG937	transduction	NA1000 xylX::ftsZ-∆CTL specR; pBVMCS4-fzlC gentR	This study
EG1705	EG1128	ΦCR30 lysate from EG937	transduction	NA1000 xylX::ftsZ-∆CTL specR; pBXMCS2-ftsA kanR	This study
EG1706	EG1252	ΦCR30 lysate from EG937	transduction	NA1000 xylX::ftsZ-∆CTL specR; pBXMCS2-ftsE kanR	This study
EG1707	EG1272	ΦCR30 lysate from EG937	transduction	NA1000 xylX::ftsZ-∆CTL specR; pBXMCS2-ftsEX kanR	This study
EG1708	EG1644	ΦCR30 lysate from EG937	transduction	NA1000 xylX::ftsZ-∆CTL specR; pBXMCS2 kanR	This study
EG1776	EG957	pEG854	electroporation	NA1000 divE309 (ftsA ts; sequenced in this work as I275N) in mutagenized background; xylX::ftsZ-∆CTL kanR	This study
EG2095	EG356	pEG1365	electroporation	NA1000 vanA::DvanA ftsZ::ftsZDC PvanA-ftsZ gentR; xylX::mNeonGreen-ftsZ kanR	This study
EG2096	EG356	pEG1366	electroporation	NA1000 vanA::DvanA ftsZ::ftsZDC PvanA-ftsZ gentR; xylX::mNeonGreen-ftsZ-∆CTL kanR	This study
EG2097	EG356	pEG1367	electroporation	NA1000 vanA::DvanA ftsZ::ftsZDC PvanA-ftsZ gentR; xylX::mNeonGreen-ftsZ-CTL-162 kanR	This study
EG2098	EG356	pEG1368	electroporation	NA1000 vanA::DvanA ftsZ::ftsZDC PvanA-ftsZ gentR; xylX::mNeonGreen-ftsZ-HnCTL kanR	This study
EG2102	NA1000	pEG1365	electroporation	NA1000 xylX::mNeonGreen-ftsZ kanR	This study
EG2103	NA1000	pEG1366	electroporation	NA1000 xylX::mNeonGreen-ftsZ-∆CTL kanR	This study
EG2104	NA1000	pEG1367	electroporation	NA1000 xylX::mNeonGreen-ftsZ-CTL-162 kanR	This study
EG2105	NA1000	pEG1368	electroporation	NA1000 xylX::mNeonGreen-ftsZ-HnCTL kanR	This study
EG2783	NA1000	pEG1567	electroporation	NA1000 ftsA::ftsA I275N	This study
EG2805	EG2783	pEG854	electroporation	NA1000 ftsA::ftsA I275N; xylX::ftsZ-∆CTL kanR	This study
MT231				NA1000 vanA::DvanA	Supplemental reference 7
NA1000				NA1000; synchronizable derivative of CB15	Supplemental reference 8
